# CoREST Complex Stabilizes MYC Protein to Promote Cancer Cell Genome Stability

**DOI:** 10.1101/2024.12.23.630174

**Authors:** Abdul A Khan, Soojin Kim, Tabinda Sidrat, Jaemin Byun, Ariel A Aptekmann, Piero D Dalerba, Johannes L Zakrzewski, JiYeon Shin, Byungwoo Ryu

## Abstract

The CoREST complex is a multi-subunit epigenetic regulator implicated in histone modification and transcriptional repression, but its role in tumorigenesis is not well-defined. Here, we show that the CoREST complex directly interacts with and stabilizes the MYC oncoprotein in cancer cells through site-specific deacetylation of lysine residues, primarily mediated by HDAC1/2.

These modifications protect MYC from proteasomal degradation independently of transcriptional regulation, maintaining high MYC protein levels in cancer cells. Transcriptomic analysis reveals that the CoREST-mediated MYC stabilization activates transcription of genes critical for DNA replication and mitotic chromosome segregation, and enhances melanoma cell viability. These findings suggest that the CoREST complex maintains cancer cell genome stability and promotes survival by sustaining MYC oncogenic activity, highlighting it as a potential therapeutic target in MYC-driven malignancies.
