## Supplementary material for "CoREST Complex Stabilizes MYC Protein to Promote Cancer Cell Genome Stability": Table S1

### Sheet: GOBP_Nuclear chromosome segrega
Table S1. A gene list of Gene set: GOBP_DNA_Replicatiopn from the down-regulated genes in RCOR1-KD cells compared to control. Genes with Running ES (enrichment score) equal or less than -0.6176 were identified as enriched genes. Yes: enriched, No: not enriched.
	SYMBOL	TITLE	RANK IN GENE LIST	RANK METRIC SCORE	RUNNING ES	CORE ENRICHMENT
1	BCL6	BCL6 transcription repressor [Source:HGNC Symbol;Acc:HGNC:1001]	34	1.698	0.0113	No
2	NUGGC	nuclear GTPase, germinal center associated [Source:HGNC Symbol;Acc:HGNC:33550]	80	1.443	0.0204	No
3	ADRA2A	adrenoceptor alpha 2A [Source:HGNC Symbol;Acc:HGNC:281]	151	1.262	0.0277	No
4	EGF	epidermal growth factor [Source:HGNC Symbol;Acc:HGNC:3229]	647	0.9	0.0219	No
5	KCTD13	potassium channel tetramerization domain containing 13 [Source:HGNC Symbol;Acc:HGNC:22234]	1041	0.786	0.0178	No
6	POLN	DNA polymerase nu [Source:HGNC Symbol;Acc:HGNC:18870]	1077	0.779	0.0225	No
7	EXD2	exonuclease 3'-5' domain containing 2 [Source:HGNC Symbol;Acc:HGNC:20217]	1154	0.764	0.0261	No
8	ATRX	ATRX chromatin remodeler [Source:HGNC Symbol;Acc:HGNC:886]	1276	0.742	0.0284	No
9	NFIA	nuclear factor I A [Source:HGNC Symbol;Acc:HGNC:7784]	1277	0.742	0.0337	No
10	POLI	DNA polymerase iota [Source:HGNC Symbol;Acc:HGNC:9182]	1333	0.732	0.0375	No
11	RAD50	RAD50 double strand break repair protein [Source:HGNC Symbol;Acc:HGNC:9816]	1383	0.722	0.0415	No
12	ACTR8	actin related protein 8 [Source:HGNC Symbol;Acc:HGNC:14672]	1397	0.719	0.0463	No
13	SMARCAL1	SWI/SNF related, matrix associated, actin dependent regulator of chromatin, subfamily a like 1 [Source:HGNC Symbol;Acc:HGNC:11102]	2064	0.633	0.0344	No
14	HELB	DNA helicase B [Source:HGNC Symbol;Acc:HGNC:17196]	2070	0.633	0.0388	No
15	SIRT7	sirtuin 7 [Source:HGNC Symbol;Acc:HGNC:14935]	2141	0.624	0.0415	No
16	ENPP7	ectonucleotide pyrophosphatase/phosphodiesterase 7 [Source:HGNC Symbol;Acc:HGNC:23764]	2736	0.569	0.0309	No
17	GLI2	GLI family zinc finger 2 [Source:HGNC Symbol;Acc:HGNC:4318]	2969	0.551	0.0291	No
18	RRM2B	ribonucleotide reductase regulatory TP53 inducible subunit M2B [Source:HGNC Symbol;Acc:HGNC:17296]	3055	0.545	0.0309	No
19	SAMHD1	SAM and HD domain containing deoxynucleoside triphosphate triphosphohydrolase 1 [Source:HGNC Symbol;Acc:HGNC:15925]	3191	0.534	0.0314	No
20	AICDA	activation induced cytidine deaminase [Source:HGNC Symbol;Acc:HGNC:13203]	3504	0.509	0.0273	No
21	NFAT5	nuclear factor of activated T cells 5 [Source:HGNC Symbol;Acc:HGNC:7774]	3725	0.497	0.0254	No
22	INO80B	INO80 complex subunit B [Source:HGNC Symbol;Acc:HGNC:13324]	4415	0.457	0.0117	No
23	ZBTB38	zinc finger and BTB domain containing 38 [Source:HGNC Symbol;Acc:HGNC:26636]	4424	0.456	0.0148	No
24	INO80D	INO80 complex subunit D [Source:HGNC Symbol;Acc:HGNC:25997]	5135	0.418	0.0003	No
25	RNASEH1	ribonuclease H1 [Source:HGNC Symbol;Acc:HGNC:18466]	5151	0.417	0.0029	No
26	TSPYL2	TSPY like 2 [Source:HGNC Symbol;Acc:HGNC:24358]	5350	0.408	0.0009	No
27	POLB	DNA polymerase beta [Source:HGNC Symbol;Acc:HGNC:9174]	5442	0.403	0.0015	No
28	TOP1	DNA topoisomerase I [Source:HGNC Symbol;Acc:HGNC:11986]	5501	0.401	0.003	No
29	STN1	STN1 subunit of CST complex [Source:HGNC Symbol;Acc:HGNC:26200]	5554	0.398	0.0045	No
30	ING4	inhibitor of growth family member 4 [Source:HGNC Symbol;Acc:HGNC:19423]	5597	0.396	0.0063	No
31	ANKRD17	ankyrin repeat domain 17 [Source:HGNC Symbol;Acc:HGNC:23575]	5809	0.388	0.0039	No
32	ZNF365	zinc finger protein 365 [Source:HGNC Symbol;Acc:HGNC:18194]	6057	0.38	0.0005	No
33	ID3	inhibitor of DNA binding 3, HLH protein [Source:HGNC Symbol;Acc:HGNC:5362]	6600	0.358	-0.0103	No
34	WRNIP1	WRN helicase interacting protein 1 [Source:HGNC Symbol;Acc:HGNC:20876]	6860	0.348	-0.0142	No
35	ACVRL1	activin A receptor like type 1 [Source:HGNC Symbol;Acc:HGNC:175]	6984	0.343	-0.0148	No
36	BOD1L1	biorientation of chromosomes in cell division 1 like 1 [Source:HGNC Symbol;Acc:HGNC:31792]	7460	0.327	-0.0242	No
37	RTF2	replication termination factor 2 [Source:HGNC Symbol;Acc:HGNC:15890]	7576	0.322	-0.0247	No
38	RPA4	replication protein A4 [Source:HGNC Symbol;Acc:HGNC:30305]	7811	0.314	-0.0282	No
39	HMGA1	high mobility group AT-hook 1 [Source:HGNC Symbol;Acc:HGNC:5010]	7853	0.313	-0.027	No
40	ETAA1	ETAA1 activator of ATR kinase [Source:HGNC Symbol;Acc:HGNC:24648]	7909	0.31	-0.0261	No
41	ATR	ATR serine/threonine kinase [Source:HGNC Symbol;Acc:HGNC:882]	7950	0.309	-0.0249	No
42	YY1	YY1 transcription factor [Source:HGNC Symbol;Acc:HGNC:12856]	8081	0.305	-0.026	No
43	RAD17	RAD17 checkpoint clamp loader component [Source:HGNC Symbol;Acc:HGNC:9807]	8085	0.305	-0.0239	No
44	INO80C	INO80 complex subunit C [Source:HGNC Symbol;Acc:HGNC:26994]	8312	0.299	-0.0273	No
45	LIG4	DNA ligase 4 [Source:HGNC Symbol;Acc:HGNC:6601]	8409	0.295	-0.0276	No
46	POLG2	DNA polymerase gamma 2, accessory subunit [Source:HGNC Symbol;Acc:HGNC:9180]	8501	0.291	-0.0277	No
47	CDC34	cell division cycle 34, ubiqiutin conjugating enzyme [Source:HGNC Symbol;Acc:HGNC:1734]	8543	0.289	-0.0267	No
48	JADE2	jade family PHD finger 2 [Source:HGNC Symbol;Acc:HGNC:22984]	8640	0.285	-0.027	No
49	JADE3	jade family PHD finger 3 [Source:HGNC Symbol;Acc:HGNC:22982]	9668	0.267	-0.0504	No
50	FBH1	F-box DNA helicase 1 [Source:HGNC Symbol;Acc:HGNC:13620]	9689	0.267	-0.049	No
51	CCDC88A	coiled-coil domain containing 88A [Source:HGNC Symbol;Acc:HGNC:25523]	9997	0.257	-0.0547	No
52	NFRKB	nuclear factor related to kappaB binding protein [Source:HGNC Symbol;Acc:HGNC:7802]	10194	0.249	-0.0578	No
53	ORC2	origin recognition complex subunit 2 [Source:HGNC Symbol;Acc:HGNC:8488]	10395	0.24	-0.061	No
54	KIN	Kin17 DNA and RNA binding protein [Source:HGNC Symbol;Acc:HGNC:6327]	10651	0.234	-0.0656	No
55	RECQL	RecQ like helicase [Source:HGNC Symbol;Acc:HGNC:9948]	10714	0.231	-0.0655	No
56	ESCO1	establishment of sister chromatid cohesion N-acetyltransferase 1 [Source:HGNC Symbol;Acc:HGNC:24645]	10866	0.226	-0.0676	No
57	EGFR	epidermal growth factor receptor [Source:HGNC Symbol;Acc:HGNC:3236]	11084	0.22	-0.0714	No
58	LRWD1	leucine rich repeats and WD repeat domain containing 1 [Source:HGNC Symbol;Acc:HGNC:21769]	11123	0.219	-0.0708	No
59	CDK2AP1	cyclin dependent kinase 2 associated protein 1 [Source:HGNC Symbol;Acc:HGNC:14002]	11811	0.201	-0.0863	No
60	NBN	nibrin [Source:HGNC Symbol;Acc:HGNC:7652]	11923	0.197	-0.0876	No
61	ATF1	activating transcription factor 1 [Source:HGNC Symbol;Acc:HGNC:783]	12155	0.19	-0.0919	No
62	POLE4	DNA polymerase epsilon 4, accessory subunit [Source:HGNC Symbol;Acc:HGNC:18755]	12373	0.185	-0.096	No
63	DACH1	dachshund family transcription factor 1 [Source:HGNC Symbol;Acc:HGNC:2663]	12398	0.184	-0.0952	No
64	GMNC	geminin coiled-coil domain containing [Source:HGNC Symbol;Acc:HGNC:40049]	12833	0.172	-0.1047	No
65	TBRG1	transforming growth factor beta regulator 1 [Source:HGNC Symbol;Acc:HGNC:29551]	13767	0.162	-0.1265	No
66	ORC4	origin recognition complex subunit 4 [Source:HGNC Symbol;Acc:HGNC:8490]	13955	0.158	-0.13	No
67	NPM2	nucleophosmin/nucleoplasmin 2 [Source:HGNC Symbol;Acc:HGNC:7930]	13960	0.158	-0.129	No
68	ZMPSTE24	zinc metallopeptidase STE24 [Source:HGNC Symbol;Acc:HGNC:12877]	14292	0.147	-0.1361	No
69	MAP2K4	mitogen-activated protein kinase kinase 4 [Source:HGNC Symbol;Acc:HGNC:6844]	14655	0.136	-0.144	No
70	NT5M	5',3'-nucleotidase, mitochondrial [Source:HGNC Symbol;Acc:HGNC:15769]	14700	0.135	-0.1442	No
71	POLK	DNA polymerase kappa [Source:HGNC Symbol;Acc:HGNC:9183]	14739	0.133	-0.1441	No
72	ZPR1	ZPR1 zinc finger [Source:HGNC Symbol;Acc:HGNC:13051]	14880	0.129	-0.1467	No
73	RPAIN	RPA interacting protein [Source:HGNC Symbol;Acc:HGNC:28641]	15021	0.125	-0.1492	No
74	SMARCA5	SWI/SNF related, matrix associated, actin dependent regulator of chromatin, subfamily a, member 5 [Source:HGNC Symbol;Acc:HGNC:11101]	15621	0.11	-0.1632	No
75	EREG	epiregulin [Source:HGNC Symbol;Acc:HGNC:3443]	15894	0.103	-0.1692	No
76	MEAF6	MYST/Esa1 associated factor 6 [Source:HGNC Symbol;Acc:HGNC:25674]	16255	0.094	-0.1774	No
77	ZRANB3	zinc finger RANBP2-type containing 3 [Source:HGNC Symbol;Acc:HGNC:25249]	16304	0.093	-0.1779	No
78	POLL	DNA polymerase lambda [Source:HGNC Symbol;Acc:HGNC:9184]	16339	0.092	-0.1781	No
79	POLD4	DNA polymerase delta 4, accessory subunit [Source:HGNC Symbol;Acc:HGNC:14106]	16346	0.092	-0.1776	No
80	UCN	urocortin [Source:HGNC Symbol;Acc:HGNC:12516]	16531	0.087	-0.1815	No
81	TEFM	transcription elongation factor, mitochondrial [Source:HGNC Symbol;Acc:HGNC:26223]	16734	0.082	-0.1859	No
82	S100A11	S100 calcium binding protein A11 [Source:HGNC Symbol;Acc:HGNC:10488]	17641	0.056	-0.2078	No
83	OOEP	oocyte expressed protein [Source:HGNC Symbol;Acc:HGNC:21382]	17877	0.049	-0.2132	No
84	REPIN1	replication initiator 1 [Source:HGNC Symbol;Acc:HGNC:17922]	17940	0.047	-0.2144	No
85	CTC1	CST telomere replication complex component 1 [Source:HGNC Symbol;Acc:HGNC:26169]	18263	0.038	-0.2221	No
86	TFPT	TCF3 fusion partner [Source:HGNC Symbol;Acc:HGNC:13630]	18802	0.02	-0.2352	No
87	SDE2	SDE2 telomere maintenance homolog [Source:HGNC Symbol;Acc:HGNC:26643]	18871	0.018	-0.2367	No
88	SIN3A	SIN3 transcription regulator family member A [Source:HGNC Symbol;Acc:HGNC:19353]	18887	0.017	-0.237	No
89	SSBP1	single stranded DNA binding protein 1 [Source:HGNC Symbol;Acc:HGNC:11317]	19161	0.006	-0.2437	No
90	WAPL	WAPL cohesin release factor [Source:HGNC Symbol;Acc:HGNC:23293]	19219	0.003	-0.245	No
91	PTMS	parathymosin [Source:HGNC Symbol;Acc:HGNC:9629]	19244	0.001	-0.2456	No
92	WIZ	WIZ zinc finger [Source:HGNC Symbol;Acc:HGNC:30917]	19264	0	-0.2461	No
93	TREX1	three prime repair exonuclease 1 [Source:HGNC Symbol;Acc:HGNC:12269]	20481	0	-0.276	No
94	GDF2	growth differentiation factor 2 [Source:HGNC Symbol;Acc:HGNC:4217]	23000	0	-0.338	No
95	KHDC3L	KH domain containing 3 like, subcortical maternal complex member [Source:HGNC Symbol;Acc:HGNC:33699]	24825	0	-0.383	No
96	NOC3L	NOC3 like DNA replication regulator [Source:HGNC Symbol;Acc:HGNC:24034]	29302	0	-0.4932	No
97	CCNE1	cyclin E1 [Source:HGNC Symbol;Acc:HGNC:1589]	29365	-0.005	-0.4947	No
98	ZNF830	zinc finger protein 830 [Source:HGNC Symbol;Acc:HGNC:28291]	29458	-0.009	-0.4969	No
99	BAZ1A	bromodomain adjacent to zinc finger domain 1A [Source:HGNC Symbol;Acc:HGNC:960]	29492	-0.011	-0.4976	No
100	EME2	essential meiotic structure-specific endonuclease subunit 2 [Source:HGNC Symbol;Acc:HGNC:27289]	29654	-0.018	-0.5015	No
101	GTPBP4	GTP binding protein 4 [Source:HGNC Symbol;Acc:HGNC:21535]	29657	-0.018	-0.5014	No
102	INO80E	INO80 complex subunit E [Source:HGNC Symbol;Acc:HGNC:26905]	29689	-0.019	-0.502	No
103	TNFAIP1	TNF alpha induced protein 1 [Source:HGNC Symbol;Acc:HGNC:11894]	29957	-0.028	-0.5084	No
104	E4F1	E4F transcription factor 1 [Source:HGNC Symbol;Acc:HGNC:3121]	30155	-0.036	-0.513	No
105	USP37	ubiquitin specific peptidase 37 [Source:HGNC Symbol;Acc:HGNC:20063]	30337	-0.042	-0.5172	No
106	DTD1	D-aminoacyl-tRNA deacylase 1 [Source:HGNC Symbol;Acc:HGNC:16219]	31319	-0.074	-0.5408	No
107	RBMS1	RNA binding motif single stranded interacting protein 1 [Source:HGNC Symbol;Acc:HGNC:9907]	31416	-0.077	-0.5426	No
108	UPF1	UPF1 RNA helicase and ATPase [Source:HGNC Symbol;Acc:HGNC:9962]	31435	-0.078	-0.5425	No
109	BCAR3	BCAR3 adaptor protein, NSP family member [Source:HGNC Symbol;Acc:HGNC:973]	31486	-0.08	-0.5432	No
110	DNAJA3	DnaJ heat shock protein family (Hsp40) member A3 [Source:HGNC Symbol;Acc:HGNC:11808]	31833	-0.092	-0.551	No
111	CORT	cortistatin [Source:HGNC Symbol;Acc:HGNC:2257]	31981	-0.096	-0.554	No
112	RECQL5	RecQ like helicase 5 [Source:HGNC Symbol;Acc:HGNC:9950]	32011	-0.098	-0.554	No
113	MAS1	MAS1 proto-oncogene, G protein-coupled receptor [Source:HGNC Symbol;Acc:HGNC:6899]	32090	-0.099	-0.5552	No
114	KAT7	lysine acetyltransferase 7 [Source:HGNC Symbol;Acc:HGNC:17016]	32115	-0.1	-0.5551	No
115	PURA	purine rich element binding protein A [Source:HGNC Symbol;Acc:HGNC:9701]	32309	-0.108	-0.5591	No
116	MCM9	minichromosome maintenance 9 homologous recombination repair factor [Source:HGNC Symbol;Acc:HGNC:21484]	32327	-0.109	-0.5587	No
117	REV1	REV1 DNA directed polymerase [Source:HGNC Symbol;Acc:HGNC:14060]	32343	-0.109	-0.5583	No
118	CHTF8	chromosome transmission fidelity factor 8 [Source:HGNC Symbol;Acc:HGNC:24353]	32346	-0.109	-0.5576	No
119	GLI1	GLI family zinc finger 1 [Source:HGNC Symbol;Acc:HGNC:4317]	32947	-0.128	-0.5714	No
120	PPP2R1A	protein phosphatase 2 scaffold subunit Aalpha [Source:HGNC Symbol;Acc:HGNC:9302]	33115	-0.135	-0.5746	No
121	PNKP	polynucleotide kinase 3'-phosphatase [Source:HGNC Symbol;Acc:HGNC:9154]	33285	-0.143	-0.5777	No
122	NFIB	nuclear factor I B [Source:HGNC Symbol;Acc:HGNC:7785]	33372	-0.145	-0.5788	No
123	WRN	WRN RecQ like helicase [Source:HGNC Symbol;Acc:HGNC:12791]	33487	-0.151	-0.5805	No
124	FAF1	Fas associated factor 1 [Source:HGNC Symbol;Acc:HGNC:3578]	33674	-0.159	-0.584	No
125	EME1	essential meiotic structure-specific endonuclease 1 [Source:HGNC Symbol;Acc:HGNC:24965]	33715	-0.16	-0.5838	No
126	CDC7	cell division cycle 7 [Source:HGNC Symbol;Acc:HGNC:1745]	33717	-0.161	-0.5827	No
127	RFC1	replication factor C subunit 1 [Source:HGNC Symbol;Acc:HGNC:9969]	33754	-0.162	-0.5824	No
128	TWNK	twinkle mtDNA helicase [Source:HGNC Symbol;Acc:HGNC:1160]	33845	-0.167	-0.5835	No
129	HCRT	hypocretin neuropeptide precursor [Source:HGNC Symbol;Acc:HGNC:4847]	34360	-0.171	-0.5949	No
130	PIF1	PIF1 5'-to-3' DNA helicase [Source:HGNC Symbol;Acc:HGNC:26220]	34686	-0.184	-0.6016	No
131	BRPF3	bromodomain and PHD finger containing 3 [Source:HGNC Symbol;Acc:HGNC:14256]	34869	-0.19	-0.6047	No
132	THOC1	THO complex 1 [Source:HGNC Symbol;Acc:HGNC:19070]	34988	-0.197	-0.6062	No
133	PDS5A	PDS5 cohesin associated factor A [Source:HGNC Symbol;Acc:HGNC:29088]	35241	-0.211	-0.6109	No
134	NAP1L1	nucleosome assembly protein 1 like 1 [Source:HGNC Symbol;Acc:HGNC:7637]	35242	-0.211	-0.6094	No
135	MCRS1	microspherule protein 1 [Source:HGNC Symbol;Acc:HGNC:6960]	35529	-0.221	-0.6149	No
136	LPIN1	lipin 1 [Source:HGNC Symbol;Acc:HGNC:13345]	35648	-0.226	-0.6162	No
137	INO80	INO80 complex ATPase subunit [Source:HGNC Symbol;Acc:HGNC:26956]	35671	-0.227	-0.6151	No
138	POLE3	DNA polymerase epsilon 3, accessory subunit [Source:HGNC Symbol;Acc:HGNC:13546]	35757	-0.232	-0.6156	No
139	TP53	tumor protein p53 [Source:HGNC Symbol;Acc:HGNC:11998]	35896	-0.238	-0.6173	No
140	CINP	cyclin dependent kinase 2 interacting protein [Source:HGNC Symbol;Acc:HGNC:23789]	35979	-0.244	-0.6176	Yes
141	SLFN11	schlafen family member 11 [Source:HGNC Symbol;Acc:HGNC:26633]	35992	-0.245	-0.6161	Yes
142	ACTL6A	actin like 6A [Source:HGNC Symbol;Acc:HGNC:24124]	36009	-0.246	-0.6147	Yes
143	MGME1	mitochondrial genome maintenance exonuclease 1 [Source:HGNC Symbol;Acc:HGNC:16205]	36023	-0.247	-0.6133	Yes
144	EHMT2	euchromatic histone lysine methyltransferase 2 [Source:HGNC Symbol;Acc:HGNC:14129]	36061	-0.25	-0.6124	Yes
145	METTL4	methyltransferase 4, N6-adenosine [Source:HGNC Symbol;Acc:HGNC:24726]	36095	-0.252	-0.6115	Yes
146	DONSON	DNA replication fork stabilization factor DONSON [Source:HGNC Symbol;Acc:HGNC:2993]	36102	-0.253	-0.6098	Yes
147	POLH	DNA polymerase eta [Source:HGNC Symbol;Acc:HGNC:9181]	36111	-0.253	-0.6082	Yes
148	TOP1MT	DNA topoisomerase I mitochondrial [Source:HGNC Symbol;Acc:HGNC:29787]	36142	-0.256	-0.6071	Yes
149	TTF1	transcription termination factor 1 [Source:HGNC Symbol;Acc:HGNC:12397]	36213	-0.26	-0.607	Yes
150	CDK9	cyclin dependent kinase 9 [Source:HGNC Symbol;Acc:HGNC:1780]	36280	-0.265	-0.6067	Yes
151	DDX23	DEAD-box helicase 23 [Source:HGNC Symbol;Acc:HGNC:17347]	36343	-0.268	-0.6064	Yes
152	STOML2	stomatin like 2 [Source:HGNC Symbol;Acc:HGNC:14559]	36367	-0.269	-0.605	Yes
153	RTEL1	regulator of telomere elongation helicase 1 [Source:HGNC Symbol;Acc:HGNC:15888]	36490	-0.277	-0.606	Yes
154	POLE	DNA polymerase epsilon, catalytic subunit [Source:HGNC Symbol;Acc:HGNC:9177]	36504	-0.278	-0.6044	Yes
155	GRWD1	glutamate rich WD repeat containing 1 [Source:HGNC Symbol;Acc:HGNC:21270]	36562	-0.283	-0.6038	Yes
156	STRA8	stimulated by retinoic acid 8 [Source:HGNC Symbol;Acc:HGNC:30653]	36565	-0.283	-0.6018	Yes
157	DNAJC2	DnaJ heat shock protein family (Hsp40) member C2 [Source:HGNC Symbol;Acc:HGNC:13192]	37037	-0.287	-0.6114	Yes
158	ORC5	origin recognition complex subunit 5 [Source:HGNC Symbol;Acc:HGNC:8491]	37070	-0.29	-0.6101	Yes
159	GEN1	GEN1 Holliday junction 5' flap endonuclease [Source:HGNC Symbol;Acc:HGNC:26881]	37428	-0.315	-0.6166	Yes
160	MRE11	MRE11 homolog, double strand break repair nuclease [Source:HGNC Symbol;Acc:HGNC:7230]	37440	-0.316	-0.6146	Yes
161	POLG	DNA polymerase gamma, catalytic subunit [Source:HGNC Symbol;Acc:HGNC:9179]	37507	-0.321	-0.614	Yes
162	RUVBL2	RuvB like AAA ATPase 2 [Source:HGNC Symbol;Acc:HGNC:10475]	37508	-0.321	-0.6117	Yes
163	REV3L	REV3 like, DNA directed polymerase zeta catalytic subunit [Source:HGNC Symbol;Acc:HGNC:9968]	37518	-0.322	-0.6096	Yes
164	CDK2	cyclin dependent kinase 2 [Source:HGNC Symbol;Acc:HGNC:1771]	37519	-0.322	-0.6073	Yes
165	SUPT16H	SPT16 homolog, facilitates chromatin remodeling subunit [Source:HGNC Symbol;Acc:HGNC:11465]	37597	-0.329	-0.6069	Yes
166	OBI1	ORC ubiquitin ligase 1 [Source:HGNC Symbol;Acc:HGNC:20308]	37608	-0.33	-0.6048	Yes
167	UCHL5	ubiquitin C-terminal hydrolase L5 [Source:HGNC Symbol;Acc:HGNC:19678]	37922	-0.356	-0.6099	Yes
168	TERF2	telomeric repeat binding factor 2 [Source:HGNC Symbol;Acc:HGNC:11729]	38069	-0.369	-0.6109	Yes
169	RBBP6	RB binding protein 6, ubiquitin ligase [Source:HGNC Symbol;Acc:HGNC:9889]	38074	-0.369	-0.6084	Yes
170	CHRAC1	chromatin accessibility complex subunit 1 [Source:HGNC Symbol;Acc:HGNC:13544]	38091	-0.371	-0.6061	Yes
171	NFIC	nuclear factor I C [Source:HGNC Symbol;Acc:HGNC:7786]	38123	-0.374	-0.6042	Yes
172	PRIM2	DNA primase subunit 2 [Source:HGNC Symbol;Acc:HGNC:9370]	38186	-0.379	-0.6031	Yes
173	ING5	inhibitor of growth family member 5 [Source:HGNC Symbol;Acc:HGNC:19421]	38436	-0.397	-0.6064	Yes
174	ACTR5	actin related protein 5 [Source:HGNC Symbol;Acc:HGNC:14671]	38565	-0.415	-0.6066	Yes
175	POLA2	DNA polymerase alpha 2, accessory subunit [Source:HGNC Symbol;Acc:HGNC:30073]	38615	-0.418	-0.6048	Yes
176	FANCM	FA complementation group M [Source:HGNC Symbol;Acc:HGNC:23168]	38640	-0.42	-0.6024	Yes
177	ENDOG	endonuclease G [Source:HGNC Symbol;Acc:HGNC:3346]	38662	-0.422	-0.5999	Yes
178	SRPK2	SRSF protein kinase 2 [Source:HGNC Symbol;Acc:HGNC:11306]	38724	-0.428	-0.5984	Yes
179	RBBP8	RB binding protein 8, endonuclease [Source:HGNC Symbol;Acc:HGNC:9891]	38745	-0.431	-0.5958	Yes
180	FAM111A	FAM111 trypsin like peptidase A [Source:HGNC Symbol;Acc:HGNC:24725]	38747	-0.431	-0.5927	Yes
181	RPA2	replication protein A2 [Source:HGNC Symbol;Acc:HGNC:10290]	38750	-0.432	-0.5897	Yes
182	RECQL4	RecQ like helicase 4 [Source:HGNC Symbol;Acc:HGNC:9949]	38802	-0.438	-0.5879	Yes
183	MUS81	MUS81 structure-specific endonuclease subunit [Source:HGNC Symbol;Acc:HGNC:29814]	38858	-0.446	-0.586	Yes
184	PRIMPOL	primase and DNA directed polymerase [Source:HGNC Symbol;Acc:HGNC:26575]	38864	-0.447	-0.583	Yes
185	RMI2	RecQ mediated genome instability 2 [Source:HGNC Symbol;Acc:HGNC:28349]	38928	-0.456	-0.5813	Yes
186	CIZ1	CDKN1A interacting zinc finger protein 1 [Source:HGNC Symbol;Acc:HGNC:16744]	38933	-0.456	-0.5781	Yes
187	MCM5	minichromosome maintenance complex component 5 [Source:HGNC Symbol;Acc:HGNC:6948]	39020	-0.466	-0.5769	Yes
188	BLM	BLM RecQ like helicase [Source:HGNC Symbol;Acc:HGNC:1058]	39049	-0.471	-0.5743	Yes
189	MCM8	minichromosome maintenance 8 homologous recombination repair factor [Source:HGNC Symbol;Acc:HGNC:16147]	39226	-0.492	-0.5751	Yes
190	NFIX	nuclear factor I X [Source:HGNC Symbol;Acc:HGNC:7788]	39265	-0.498	-0.5725	Yes
191	CHAF1B	chromatin assembly factor 1 subunit B [Source:HGNC Symbol;Acc:HGNC:1911]	39306	-0.502	-0.5699	Yes
192	BRCA2	BRCA2 DNA repair associated [Source:HGNC Symbol;Acc:HGNC:1101]	39314	-0.503	-0.5665	Yes
193	SMC3	structural maintenance of chromosomes 3 [Source:HGNC Symbol;Acc:HGNC:2468]	39326	-0.504	-0.5632	Yes
194	DHX9	DExH-box helicase 9 [Source:HGNC Symbol;Acc:HGNC:2750]	39366	-0.511	-0.5605	Yes
195	E2F7	E2F transcription factor 7 [Source:HGNC Symbol;Acc:HGNC:23820]	39420	-0.52	-0.5581	Yes
196	SSRP1	structure specific recognition protein 1 [Source:HGNC Symbol;Acc:HGNC:11327]	39522	-0.539	-0.5567	Yes
197	DDX21	DExD-box helicase 21 [Source:HGNC Symbol;Acc:HGNC:2744]	39559	-0.547	-0.5537	Yes
198	GINS1	GINS complex subunit 1 [Source:HGNC Symbol;Acc:HGNC:28980]	39624	-0.559	-0.5513	Yes
199	RFWD3	ring finger and WD repeat domain 3 [Source:HGNC Symbol;Acc:HGNC:25539]	39658	-0.565	-0.5481	Yes
200	ALYREF	Aly/REF export factor [Source:HGNC Symbol;Acc:HGNC:19071]	39659	-0.566	-0.5441	Yes
201	ZGRF1	zinc finger GRF-type containing 1 [Source:HGNC Symbol;Acc:HGNC:25654]	39686	-0.57	-0.5406	Yes
202	RRM2	ribonucleotide reductase regulatory subunit M2 [Source:HGNC Symbol;Acc:HGNC:10452]	39721	-0.577	-0.5374	Yes
203	SETMAR	SET domain and mariner transposase fusion gene [Source:HGNC Symbol;Acc:HGNC:10762]	39737	-0.58	-0.5336	Yes
204	CENPX	centromere protein X [Source:HGNC Symbol;Acc:HGNC:11422]	39762	-0.584	-0.53	Yes
205	CCNE2	cyclin E2 [Source:HGNC Symbol;Acc:HGNC:1590]	39769	-0.586	-0.526	Yes
206	RPA1	replication protein A1 [Source:HGNC Symbol;Acc:HGNC:10289]	39824	-0.602	-0.5231	Yes
207	SLX4	SLX4 structure-specific endonuclease subunit [Source:HGNC Symbol;Acc:HGNC:23845]	39827	-0.603	-0.5188	Yes
208	CDAN1	codanin 1 [Source:HGNC Symbol;Acc:HGNC:1713]	39874	-0.614	-0.5156	Yes
209	RBBP7	RB binding protein 7, chromatin remodeling factor [Source:HGNC Symbol;Acc:HGNC:9890]	39877	-0.616	-0.5112	Yes
210	DNA2	DNA replication helicase/nuclease 2 [Source:HGNC Symbol;Acc:HGNC:2939]	39884	-0.617	-0.507	Yes
211	LIG3	DNA ligase 3 [Source:HGNC Symbol;Acc:HGNC:6600]	39904	-0.621	-0.503	Yes
212	GMNN	geminin DNA replication inhibitor [Source:HGNC Symbol;Acc:HGNC:17493]	39924	-0.626	-0.4991	Yes
213	CHEK1	checkpoint kinase 1 [Source:HGNC Symbol;Acc:HGNC:1925]	39936	-0.628	-0.4948	Yes
214	MCM3	minichromosome maintenance complex component 3 [Source:HGNC Symbol;Acc:HGNC:6945]	39937	-0.629	-0.4904	Yes
215	TICRR	TOPBP1 interacting checkpoint and replication regulator [Source:HGNC Symbol;Acc:HGNC:28704]	39948	-0.63	-0.4861	Yes
216	TOPBP1	DNA topoisomerase II binding protein 1 [Source:HGNC Symbol;Acc:HGNC:17008]	40007	-0.649	-0.4829	Yes
217	TRAIP	TRAF interacting protein [Source:HGNC Symbol;Acc:HGNC:30764]	40014	-0.652	-0.4784	Yes
218	CARM1	coactivator associated arginine methyltransferase 1 [Source:HGNC Symbol;Acc:HGNC:23393]	40016	-0.652	-0.4738	Yes
219	TIPIN	TIMELESS interacting protein [Source:HGNC Symbol;Acc:HGNC:30750]	40023	-0.654	-0.4693	Yes
220	DBF4B	DBF4 zinc finger B [Source:HGNC Symbol;Acc:HGNC:17883]	40031	-0.656	-0.4648	Yes
221	RBBP4	RB binding protein 4, chromatin remodeling factor [Source:HGNC Symbol;Acc:HGNC:9887]	40044	-0.659	-0.4604	Yes
222	DSCC1	DNA replication and sister chromatid cohesion 1 [Source:HGNC Symbol;Acc:HGNC:24453]	40063	-0.663	-0.4561	Yes
223	PCNA	proliferating cell nuclear antigen [Source:HGNC Symbol;Acc:HGNC:8729]	40071	-0.666	-0.4516	Yes
224	BARD1	BRCA1 associated RING domain 1 [Source:HGNC Symbol;Acc:HGNC:952]	40080	-0.669	-0.447	Yes
225	TERF1	telomeric repeat binding factor 1 [Source:HGNC Symbol;Acc:HGNC:11728]	40119	-0.679	-0.4431	Yes
226	PARP1	poly(ADP-ribose) polymerase 1 [Source:HGNC Symbol;Acc:HGNC:270]	40121	-0.68	-0.4383	Yes
227	RFC3	replication factor C subunit 3 [Source:HGNC Symbol;Acc:HGNC:9971]	40135	-0.685	-0.4337	Yes
228	CDC45	cell division cycle 45 [Source:HGNC Symbol;Acc:HGNC:1739]	40138	-0.686	-0.4289	Yes
229	CCNA2	cyclin A2 [Source:HGNC Symbol;Acc:HGNC:1578]	40167	-0.693	-0.4246	Yes
230	POLD3	DNA polymerase delta 3, accessory subunit [Source:HGNC Symbol;Acc:HGNC:20932]	40197	-0.707	-0.4203	Yes
231	MCIDAS	multiciliate differentiation and DNA synthesis associated cell cycle protein [Source:HGNC Symbol;Acc:HGNC:40050]	40218	-0.714	-0.4157	Yes
232	SET	SET nuclear proto-oncogene [Source:HGNC Symbol;Acc:HGNC:10760]	40239	-0.724	-0.4111	Yes
233	CENPS	centromere protein S [Source:HGNC Symbol;Acc:HGNC:23163]	40256	-0.731	-0.4063	Yes
234	NUCKS1	nuclear casein kinase and cyclin dependent kinase substrate 1 [Source:HGNC Symbol;Acc:HGNC:29923]	40262	-0.735	-0.4011	Yes
235	MCM4	minichromosome maintenance complex component 4 [Source:HGNC Symbol;Acc:HGNC:6947]	40339	-0.78	-0.3975	Yes
236	WDR18	WD repeat domain 18 [Source:HGNC Symbol;Acc:HGNC:17956]	40348	-0.785	-0.3921	Yes
237	ORC3	origin recognition complex subunit 3 [Source:HGNC Symbol;Acc:HGNC:8489]	40372	-0.798	-0.3869	Yes
238	DBF4	DBF4 zinc finger [Source:HGNC Symbol;Acc:HGNC:17364]	40384	-0.804	-0.3815	Yes
239	CDK1	cyclin dependent kinase 1 [Source:HGNC Symbol;Acc:HGNC:1722]	40395	-0.81	-0.376	Yes
240	POLQ	DNA polymerase theta [Source:HGNC Symbol;Acc:HGNC:9186]	40416	-0.821	-0.3706	Yes
241	RPA3	replication protein A3 [Source:HGNC Symbol;Acc:HGNC:10291]	40425	-0.828	-0.3649	Yes
242	POLD2	DNA polymerase delta 2, accessory subunit [Source:HGNC Symbol;Acc:HGNC:9176]	40444	-0.835	-0.3594	Yes
243	PCLAF	PCNA clamp associated factor [Source:HGNC Symbol;Acc:HGNC:28961]	40452	-0.84	-0.3536	Yes
244	MCM6	minichromosome maintenance complex component 6 [Source:HGNC Symbol;Acc:HGNC:6949]	40467	-0.851	-0.3479	Yes
245	RFC4	replication factor C subunit 4 [Source:HGNC Symbol;Acc:HGNC:9972]	40489	-0.86	-0.3423	Yes
246	MCMBP	minichromosome maintenance complex binding protein [Source:HGNC Symbol;Acc:HGNC:25782]	40494	-0.863	-0.3362	Yes
247	GINS2	GINS complex subunit 2 [Source:HGNC Symbol;Acc:HGNC:24575]	40526	-0.884	-0.3307	Yes
248	LIG1	DNA ligase 1 [Source:HGNC Symbol;Acc:HGNC:6598]	40530	-0.886	-0.3245	Yes
249	ATAD5	ATPase family AAA domain containing 5 [Source:HGNC Symbol;Acc:HGNC:25752]	40535	-0.891	-0.3182	Yes
250	RMI1	RecQ mediated genome instability 1 [Source:HGNC Symbol;Acc:HGNC:25764]	40548	-0.899	-0.3121	Yes
251	E2F8	E2F transcription factor 8 [Source:HGNC Symbol;Acc:HGNC:24727]	40557	-0.907	-0.3058	Yes
252	FBXO5	F-box protein 5 [Source:HGNC Symbol;Acc:HGNC:13584]	40559	-0.91	-0.2994	Yes
253	DUT	deoxyuridine triphosphatase [Source:HGNC Symbol;Acc:HGNC:3078]	40562	-0.912	-0.2929	Yes
254	JADE1	jade family PHD finger 1 [Source:HGNC Symbol;Acc:HGNC:30027]	40605	-0.947	-0.2872	Yes
255	CDT1	chromatin licensing and DNA replication factor 1 [Source:HGNC Symbol;Acc:HGNC:24576]	40613	-0.96	-0.2806	Yes
256	POLA1	DNA polymerase alpha 1, catalytic subunit [Source:HGNC Symbol;Acc:HGNC:9173]	40617	-0.963	-0.2738	Yes
257	RRM1	ribonucleotide reductase catalytic subunit M1 [Source:HGNC Symbol;Acc:HGNC:10451]	40625	-0.971	-0.267	Yes
258	DDX11	DEAD/H-box helicase 11 [Source:HGNC Symbol;Acc:HGNC:2736]	40629	-0.977	-0.2602	Yes
259	POLE2	DNA polymerase epsilon 2, accessory subunit [Source:HGNC Symbol;Acc:HGNC:9178]	40645	-0.997	-0.2534	Yes
260	RUVBL1	RuvB like AAA ATPase 1 [Source:HGNC Symbol;Acc:HGNC:10474]	40648	-1.001	-0.2463	Yes
261	GINS4	GINS complex subunit 4 [Source:HGNC Symbol;Acc:HGNC:28226]	40652	-1.006	-0.2392	Yes
262	POLD1	DNA polymerase delta 1, catalytic subunit [Source:HGNC Symbol;Acc:HGNC:9175]	40696	-1.068	-0.2327	Yes
263	WDHD1	WD repeat and HMG-box DNA binding protein 1 [Source:HGNC Symbol;Acc:HGNC:23170]	40702	-1.073	-0.2252	Yes
264	NASP	nuclear autoantigenic sperm protein [Source:HGNC Symbol;Acc:HGNC:7644]	40705	-1.078	-0.2176	Yes
265	MCM2	minichromosome maintenance complex component 2 [Source:HGNC Symbol;Acc:HGNC:6944]	40731	-1.115	-0.2102	Yes
266	FEN1	flap structure-specific endonuclease 1 [Source:HGNC Symbol;Acc:HGNC:3650]	40752	-1.169	-0.2024	Yes
267	ESCO2	establishment of sister chromatid cohesion N-acetyltransferase 2 [Source:HGNC Symbol;Acc:HGNC:27230]	40753	-1.172	-0.1941	Yes
268	PPP2CA	protein phosphatase 2 catalytic subunit alpha [Source:HGNC Symbol;Acc:HGNC:9299]	40759	-1.18	-0.1858	Yes
269	ORC1	origin recognition complex subunit 1 [Source:HGNC Symbol;Acc:HGNC:8487]	40763	-1.186	-0.1774	Yes
270	TIMELESS	timeless circadian regulator [Source:HGNC Symbol;Acc:HGNC:11813]	40780	-1.221	-0.1691	Yes
271	MCM7	minichromosome maintenance complex component 7 [Source:HGNC Symbol;Acc:HGNC:6950]	40792	-1.247	-0.1605	Yes
272	FAM111B	FAM111 trypsin like peptidase B [Source:HGNC Symbol;Acc:HGNC:24200]	40793	-1.248	-0.1516	Yes
273	RFC5	replication factor C subunit 5 [Source:HGNC Symbol;Acc:HGNC:9973]	40798	-1.258	-0.1427	Yes
274	RFC2	replication factor C subunit 2 [Source:HGNC Symbol;Acc:HGNC:9970]	40802	-1.262	-0.1338	Yes
275	RAD51	RAD51 recombinase [Source:HGNC Symbol;Acc:HGNC:9817]	40803	-1.265	-0.1248	Yes
276	RNASEH2A	ribonuclease H2 subunit A [Source:HGNC Symbol;Acc:HGNC:18518]	40807	-1.287	-0.1157	Yes
277	MMS22L	MMS22 like, DNA repair protein [Source:HGNC Symbol;Acc:HGNC:21475]	40809	-1.293	-0.1065	Yes
278	TONSL	tonsoku like, DNA repair protein [Source:HGNC Symbol;Acc:HGNC:7801]	40813	-1.309	-0.0973	Yes
279	ORC6	origin recognition complex subunit 6 [Source:HGNC Symbol;Acc:HGNC:17151]	40816	-1.319	-0.0879	Yes
280	BRCA1	BRCA1 DNA repair associated [Source:HGNC Symbol;Acc:HGNC:1100]	40819	-1.342	-0.0784	Yes
281	DTL	denticleless E3 ubiquitin protein ligase homolog [Source:HGNC Symbol;Acc:HGNC:30288]	40825	-1.354	-0.0689	Yes
282	CHTF18	chromosome transmission fidelity factor 18 [Source:HGNC Symbol;Acc:HGNC:18435]	40833	-1.388	-0.0592	Yes
283	PRIM1	DNA primase subunit 1 [Source:HGNC Symbol;Acc:HGNC:9369]	40837	-1.411	-0.0492	Yes
284	CDC6	cell division cycle 6 [Source:HGNC Symbol;Acc:HGNC:1744]	40856	-1.524	-0.0388	Yes
285	MCM10	minichromosome maintenance 10 replication initiation factor [Source:HGNC Symbol;Acc:HGNC:18043]	40868	-1.676	-0.0271	Yes
286	CHAF1A	chromatin assembly factor 1 subunit A [Source:HGNC Symbol;Acc:HGNC:1910]	40870	-1.7	-0.0151	Yes
287	GINS3	GINS complex subunit 3 [Source:HGNC Symbol;Acc:HGNC:25851]	40885	-2.181	0.0001	Yes
