## Supplementary material for "CoREST Complex Stabilizes MYC Protein to Promote Cancer Cell Genome Stability": Table S2

### Sheet: Sheet1
Table S2. A gene list of gene set: GOBP_Nuclear_Chromosome_Segregation from the down-regulated genes in RCOR1-KD cells compared to control. Genes with Running ES (enrichment score) equal or less than -0.5845 are identified as enriched genes. Yes: enriched, No: not enriched.
	SYMBOL	TITLE	RANK IN GENE LIST	RANK METRIC SCORE	RUNNING ES	CORE ENRICHMENT
1	KLHDC8B	kelch domain containing 8B [Source:HGNC Symbol;Acc:HGNC:28557]	59	1.52	0.0096	No
2	SMARCD3	SWI/SNF related, matrix associated, actin dependent regulator of chromatin, subfamily d, member 3 [Source:HGNC Symbol;Acc:HGNC:11108]	554	0.929	0.0041	No
3	STAG3	stromal antigen 3 [Source:HGNC Symbol;Acc:HGNC:11356]	589	0.917	0.01	No
4	CHMP4C	charged multivesicular body protein 4C [Source:HGNC Symbol;Acc:HGNC:30599]	1025	0.791	0.005	No
5	ATRX	ATRX chromatin remodeler [Source:HGNC Symbol;Acc:HGNC:886]	1276	0.742	0.0042	No
6	AXIN2	axin 2 [Source:HGNC Symbol;Acc:HGNC:904]	1413	0.717	0.006	No
7	TERB1	telomere repeat binding bouquet formation protein 1 [Source:HGNC Symbol;Acc:HGNC:26675]	2013	0.639	-0.0041	No
8	RAD21L1	RAD21 cohesin complex component like 1 [Source:HGNC Symbol;Acc:HGNC:16271]	2050	0.634	-0.0004	No
9	SPICE1	spindle and centriole associated protein 1 [Source:HGNC Symbol;Acc:HGNC:25083]	2126	0.625	0.0023	No
10	SIRT7	sirtuin 7 [Source:HGNC Symbol;Acc:HGNC:14935]	2141	0.624	0.0065	No
11	SUN1	Sad1 and UNC84 domain containing 1 [Source:HGNC Symbol;Acc:HGNC:18587]	2293	0.606	0.0072	No
12	NIPBL	NIPBL cohesin loading factor [Source:HGNC Symbol;Acc:HGNC:28862]	2368	0.6	0.0097	No
13	SYCE1	synaptonemal complex central element protein 1 [Source:HGNC Symbol;Acc:HGNC:28852]	2449	0.592	0.012	No
14	C1orf146	chromosome 1 open reading frame 146 [Source:HGNC Symbol;Acc:HGNC:24032]	2500	0.587	0.015	No
15	AKAP8L	A-kinase anchoring protein 8 like [Source:HGNC Symbol;Acc:HGNC:29857]	2545	0.583	0.0182	No
16	LCMT1	leucine carboxyl methyltransferase 1 [Source:HGNC Symbol;Acc:HGNC:17557]	2673	0.574	0.0192	No
17	CHFR	checkpoint with forkhead and ring finger domains [Source:HGNC Symbol;Acc:HGNC:20455]	2778	0.566	0.0208	No
18	TEX14	testis expressed 14, intercellular bridge forming factor [Source:HGNC Symbol;Acc:HGNC:11737]	3012	0.548	0.019	No
19	AGO4	argonaute RISC component 4 [Source:HGNC Symbol;Acc:HGNC:18424]	3045	0.545	0.0222	No
20	SIRT2	sirtuin 2 [Source:HGNC Symbol;Acc:HGNC:10886]	3390	0.519	0.0174	No
21	LATS1	large tumor suppressor kinase 1 [Source:HGNC Symbol;Acc:HGNC:6514]	3453	0.513	0.0196	No
22	BECN1	beclin 1 [Source:HGNC Symbol;Acc:HGNC:1034]	3458	0.512	0.0233	No
23	CHMP4A	charged multivesicular body protein 4A [Source:HGNC Symbol;Acc:HGNC:20274]	3499	0.51	0.026	No
24	SMARCE1	SWI/SNF related, matrix associated, actin dependent regulator of chromatin, subfamily e, member 1 [Source:HGNC Symbol;Acc:HGNC:11109]	3667	0.501	0.0255	No
25	FBXW7	F-box and WD repeat domain containing 7 [Source:HGNC Symbol;Acc:HGNC:16712]	4366	0.461	0.0116	No
26	CHMP1B	charged multivesicular body protein 1B [Source:HGNC Symbol;Acc:HGNC:24287]	4716	0.438	0.0062	No
27	P3H4	prolyl 3-hydroxylase family member 4 (inactive) [Source:HGNC Symbol;Acc:HGNC:16946]	4725	0.437	0.0092	No
28	DYNC1H1	dynein cytoplasmic 1 heavy chain 1 [Source:HGNC Symbol;Acc:HGNC:2961]	5272	0.412	-0.0013	No
29	APC	APC regulator of WNT signaling pathway [Source:HGNC Symbol;Acc:HGNC:583]	5329	0.409	0.0003	No
30	CHMP2B	charged multivesicular body protein 2B [Source:HGNC Symbol;Acc:HGNC:24537]	5432	0.404	0.0007	No
31	SYCE3	synaptonemal complex central element protein 3 [Source:HGNC Symbol;Acc:HGNC:35245]	5659	0.393	-0.002	No
32	ZCWPW1	zinc finger CW-type and PWWP domain containing 1 [Source:HGNC Symbol;Acc:HGNC:23486]	5748	0.391	-0.0014	No
33	CHMP5	charged multivesicular body protein 5 [Source:HGNC Symbol;Acc:HGNC:26942]	5883	0.384	-0.0019	No
34	TUBG2	tubulin gamma 2 [Source:HGNC Symbol;Acc:HGNC:12419]	6195	0.376	-0.0068	No
35	TNKS	tankyrase [Source:HGNC Symbol;Acc:HGNC:11941]	6591	0.359	-0.014	No
36	CUL3	cullin 3 [Source:HGNC Symbol;Acc:HGNC:2553]	6617	0.358	-0.012	No
37	CHMP2A	charged multivesicular body protein 2A [Source:HGNC Symbol;Acc:HGNC:30216]	6725	0.352	-0.0121	No
38	PTTG2	pituitary tumor-transforming 2 [Source:HGNC Symbol;Acc:HGNC:9691]	6874	0.347	-0.0132	No
39	GEM	GTP binding protein overexpressed in skeletal muscle [Source:HGNC Symbol;Acc:HGNC:4234]	6982	0.343	-0.0133	No
40	ATM	ATM serine/threonine kinase [Source:HGNC Symbol;Acc:HGNC:795]	7192	0.338	-0.016	No
41	VPS4B	vacuolar protein sorting 4 homolog B [Source:HGNC Symbol;Acc:HGNC:10895]	7395	0.329	-0.0186	No
42	WRAP73	WD repeat containing, antisense to TP73 [Source:HGNC Symbol;Acc:HGNC:12759]	7748	0.316	-0.025	No
43	SHOC1	shortage in chiasmata 1 [Source:HGNC Symbol;Acc:HGNC:26535]	7951	0.309	-0.0278	No
44	RMDN1	regulator of microtubule dynamics 1 [Source:HGNC Symbol;Acc:HGNC:24285]	7958	0.309	-0.0257	No
45	SPATA22	spermatogenesis associated 22 [Source:HGNC Symbol;Acc:HGNC:30705]	8152	0.304	-0.0282	No
46	CHMP4B	charged multivesicular body protein 4B [Source:HGNC Symbol;Acc:HGNC:16171]	8194	0.303	-0.027	No
47	TPR	translocated promoter region, nuclear basket protein [Source:HGNC Symbol;Acc:HGNC:12017]	8418	0.295	-0.0304	No
48	TRAPPC12	trafficking protein particle complex subunit 12 [Source:HGNC Symbol;Acc:HGNC:24284]	8470	0.292	-0.0295	No
49	RAB11A	RAB11A, member RAS oncogene family [Source:HGNC Symbol;Acc:HGNC:9760]	8535	0.289	-0.029	No
50	EML3	EMAP like 3 [Source:HGNC Symbol;Acc:HGNC:26666]	9313	0.281	-0.0461	No
51	TOP2B	DNA topoisomerase II beta [Source:HGNC Symbol;Acc:HGNC:11990]	9359	0.28	-0.0452	No
52	PRDM9	PR/SET domain 9 [Source:HGNC Symbol;Acc:HGNC:13994]	9424	0.277	-0.0448	No
53	PDCD6IP	programmed cell death 6 interacting protein [Source:HGNC Symbol;Acc:HGNC:8766]	9489	0.275	-0.0443	No
54	M1AP	meiosis 1 associated protein [Source:HGNC Symbol;Acc:HGNC:25183]	9744	0.266	-0.0487	No
55	ACTR2	actin related protein 2 [Source:HGNC Symbol;Acc:HGNC:169]	9847	0.262	-0.0493	No
56	MEIOC	meiosis specific with coiled-coil domain [Source:HGNC Symbol;Acc:HGNC:26670]	10006	0.256	-0.0513	No
57	BAG6	BAG cochaperone 6 [Source:HGNC Symbol;Acc:HGNC:13919]	10281	0.245	-0.0563	No
58	REC8	REC8 meiotic recombination protein [Source:HGNC Symbol;Acc:HGNC:16879]	10312	0.244	-0.0553	No
59	KIF2B	kinesin family member 2B [Source:HGNC Symbol;Acc:HGNC:29443]	10574	0.235	-0.06	No
60	MSH4	mutS homolog 4 [Source:HGNC Symbol;Acc:HGNC:7327]	10810	0.228	-0.0641	No
61	CHMP4BP1	charged multivesicular body protein 4B pseudogene 1 [Source:HGNC Symbol;Acc:HGNC:43616]	10821	0.228	-0.0627	No
62	DIS3L2	DIS3 like 3'-5' exoribonuclease 2 [Source:HGNC Symbol;Acc:HGNC:28648]	10832	0.227	-0.0613	No
63	ESCO1	establishment of sister chromatid cohesion N-acetyltransferase 1 [Source:HGNC Symbol;Acc:HGNC:24645]	10866	0.226	-0.0605	No
64	NUMA1	nuclear mitotic apparatus protein 1 [Source:HGNC Symbol;Acc:HGNC:8059]	11079	0.22	-0.0641	No
65	ANKRD31	ankyrin repeat domain 31 [Source:HGNC Symbol;Acc:HGNC:26853]	11141	0.218	-0.0641	No
66	HECW2	HECT, C2 and WW domain containing E3 ubiquitin protein ligase 2 [Source:HGNC Symbol;Acc:HGNC:29853]	11180	0.217	-0.0634	No
67	HORMAD1	HORMA domain containing 1 [Source:HGNC Symbol;Acc:HGNC:25245]	11772	0.202	-0.0765	No
68	CHMP3	charged multivesicular body protein 3 [Source:HGNC Symbol;Acc:HGNC:29865]	11869	0.199	-0.0775	No
69	TEX11	testis expressed 11 [Source:HGNC Symbol;Acc:HGNC:11733]	11883	0.199	-0.0763	No
70	HDAC8	histone deacetylase 8 [Source:HGNC Symbol;Acc:HGNC:13315]	12265	0.188	-0.0844	No
71	KAT2B	lysine acetyltransferase 2B [Source:HGNC Symbol;Acc:HGNC:8638]	12368	0.185	-0.0855	No
72	PHF10	PHD finger protein 10 [Source:HGNC Symbol;Acc:HGNC:18250]	12492	0.182	-0.0873	No
73	AURKC	aurora kinase C [Source:HGNC Symbol;Acc:HGNC:11391]	12869	0.171	-0.0953	No
74	MAP1S	microtubule associated protein 1S [Source:HGNC Symbol;Acc:HGNC:15715]	12875	0.171	-0.0942	No
75	RB1	RB transcriptional corepressor 1 [Source:HGNC Symbol;Acc:HGNC:9884]	13653	0.166	-0.1121	No
76	DUSP1	dual specificity phosphatase 1 [Source:HGNC Symbol;Acc:HGNC:3064]	13709	0.164	-0.1123	No
77	CDK5RAP2	CDK5 regulatory subunit associated protein 2 [Source:HGNC Symbol;Acc:HGNC:18672]	13827	0.161	-0.114	No
78	TEX12	testis expressed 12 [Source:HGNC Symbol;Acc:HGNC:11734]	13872	0.16	-0.1139	No
79	STAG1	stromal antigen 1 [Source:HGNC Symbol;Acc:HGNC:11354]	13999	0.156	-0.1159	No
80	USP44	ubiquitin specific peptidase 44 [Source:HGNC Symbol;Acc:HGNC:20064]	14181	0.15	-0.1193	No
81	SYCP1	synaptonemal complex protein 1 [Source:HGNC Symbol;Acc:HGNC:11487]	14230	0.149	-0.1194	No
82	DPF3	double PHD fingers 3 [Source:HGNC Symbol;Acc:HGNC:17427]	14471	0.142	-0.1242	No
83	FMN2	formin 2 [Source:HGNC Symbol;Acc:HGNC:14074]	14635	0.136	-0.1273	No
84	ANAPC4	anaphase promoting complex subunit 4 [Source:HGNC Symbol;Acc:HGNC:19990]	14703	0.134	-0.128	No
85	CDC16	cell division cycle 16 [Source:HGNC Symbol;Acc:HGNC:1720]	14907	0.128	-0.132	No
86	MAEL	maelstrom spermatogenic transposon silencer [Source:HGNC Symbol;Acc:HGNC:25929]	14924	0.128	-0.1315	No
87	CDC23	cell division cycle 23 [Source:HGNC Symbol;Acc:HGNC:1724]	14995	0.125	-0.1323	No
88	TTN	titin [Source:HGNC Symbol;Acc:HGNC:12403]	15239	0.122	-0.1374	No
89	NAA50	N-alpha-acetyltransferase 50, NatE catalytic subunit [Source:HGNC Symbol;Acc:HGNC:29533]	15267	0.121	-0.1372	No
90	VPS4A	vacuolar protein sorting 4 homolog A [Source:HGNC Symbol;Acc:HGNC:13488]	15285	0.12	-0.1367	No
91	RNF212B	ring finger protein 212B [Source:HGNC Symbol;Acc:HGNC:20438]	15326	0.119	-0.1369	No
92	KIF25	kinesin family member 25 [Source:HGNC Symbol;Acc:HGNC:6390]	15332	0.119	-0.1361	No
93	ACTR3	actin related protein 3 [Source:HGNC Symbol;Acc:HGNC:170]	15403	0.116	-0.137	No
94	SMARCA2	SWI/SNF related, matrix associated, actin dependent regulator of chromatin, subfamily a, member 2 [Source:HGNC Symbol;Acc:HGNC:11098]	15445	0.115	-0.1372	No
95	ANAPC2	anaphase promoting complex subunit 2 [Source:HGNC Symbol;Acc:HGNC:19989]	15505	0.113	-0.1378	No
96	SMARCA5	SWI/SNF related, matrix associated, actin dependent regulator of chromatin, subfamily a, member 5 [Source:HGNC Symbol;Acc:HGNC:11101]	15621	0.11	-0.1399	No
97	PBRM1	polybromo 1 [Source:HGNC Symbol;Acc:HGNC:30064]	15715	0.108	-0.1414	No
98	STAG2	stromal antigen 2 [Source:HGNC Symbol;Acc:HGNC:11355]	15848	0.105	-0.1439	No
99	ARID1B	AT-rich interaction domain 1B [Source:HGNC Symbol;Acc:HGNC:18040]	15924	0.102	-0.145	No
100	ABRAXAS1	abraxas 1, BRCA1 A complex subunit [Source:HGNC Symbol;Acc:HGNC:25829]	15944	0.101	-0.1447	No
101	HORMAD2	HORMA domain containing 2 [Source:HGNC Symbol;Acc:HGNC:28383]	16049	0.099	-0.1465	No
102	MAPK15	mitogen-activated protein kinase 15 [Source:HGNC Symbol;Acc:HGNC:24667]	16377	0.091	-0.1539	No
103	CDC26	cell division cycle 26 [Source:HGNC Symbol;Acc:HGNC:17839]	16615	0.085	-0.1592	No
104	SMC5	structural maintenance of chromosomes 5 [Source:HGNC Symbol;Acc:HGNC:20465]	16619	0.085	-0.1586	No
105	MAP10	microtubule associated protein 10 [Source:HGNC Symbol;Acc:HGNC:29265]	16641	0.084	-0.1585	No
106	CHMP6	charged multivesicular body protein 6 [Source:HGNC Symbol;Acc:HGNC:25675]	17111	0.071	-0.1696	No
107	ARID2	AT-rich interaction domain 2 [Source:HGNC Symbol;Acc:HGNC:18037]	17269	0.067	-0.173	No
108	HFM1	helicase for meiosis 1 [Source:HGNC Symbol;Acc:HGNC:20193]	17363	0.064	-0.1748	No
109	SYCP2	synaptonemal complex protein 2 [Source:HGNC Symbol;Acc:HGNC:11490]	17367	0.064	-0.1744	No
110	PIBF1	progesterone immunomodulatory binding factor 1 [Source:HGNC Symbol;Acc:HGNC:23352]	17449	0.062	-0.176	No
111	MEIOB	meiosis specific with OB-fold [Source:HGNC Symbol;Acc:HGNC:28569]	17583	0.058	-0.1788	No
112	ANAPC11	anaphase promoting complex subunit 11 [Source:HGNC Symbol;Acc:HGNC:14452]	17842	0.05	-0.1848	No
113	MEI4	meiotic double-stranded break formation protein 4 [Source:HGNC Symbol;Acc:HGNC:43638]	17893	0.048	-0.1857	No
114	ANKRD53	ankyrin repeat domain 53 [Source:HGNC Symbol;Acc:HGNC:25691]	18060	0.044	-0.1895	No
115	SMC1B	structural maintenance of chromosomes 1B [Source:HGNC Symbol;Acc:HGNC:11112]	18778	0.021	-0.207	No
116	DCTN2	dynactin subunit 2 [Source:HGNC Symbol;Acc:HGNC:2712]	18822	0.019	-0.2079	No
117	KLHL22	kelch like family member 22 [Source:HGNC Symbol;Acc:HGNC:25888]	19079	0.009	-0.2142	No
118	WAPL	WAPL cohesin release factor [Source:HGNC Symbol;Acc:HGNC:23293]	19219	0.003	-0.2176	No
119	ABRAXAS2	abraxas 2, BRISC complex subunit [Source:HGNC Symbol;Acc:HGNC:28975]	19257	0.001	-0.2185	No
120	MEIKIN	meiotic kinetochore factor [Source:HGNC Symbol;Acc:HGNC:51253]	22714	0	-0.3037	No
121	UBE2DNL	ubiquitin conjugating enzyme E2 D N-terminal like (pseudogene) [Source:HGNC Symbol;Acc:HGNC:28656]	25609	0	-0.375	No
122	CCNE1	cyclin E1 [Source:HGNC Symbol;Acc:HGNC:1589]	29365	-0.005	-0.4675	No
123	MLH3	mutL homolog 3 [Source:HGNC Symbol;Acc:HGNC:7128]	29384	-0.006	-0.4679	No
124	C14orf39	chromosome 14 open reading frame 39 [Source:HGNC Symbol;Acc:HGNC:19849]	29459	-0.009	-0.4697	No
125	MAD2L1BP	MAD2L1 binding protein [Source:HGNC Symbol;Acc:HGNC:21059]	29569	-0.014	-0.4723	No
126	EME2	essential meiotic structure-specific endonuclease subunit 2 [Source:HGNC Symbol;Acc:HGNC:27289]	29654	-0.018	-0.4742	No
127	ANAPC1	anaphase promoting complex subunit 1 [Source:HGNC Symbol;Acc:HGNC:19988]	29833	-0.024	-0.4784	No
128	PHF13	PHD finger protein 13 [Source:HGNC Symbol;Acc:HGNC:22983]	30064	-0.032	-0.4839	No
129	KASH5	KASH domain containing 5 [Source:HGNC Symbol;Acc:HGNC:26520]	30246	-0.039	-0.488	No
130	CHMP1A	charged multivesicular body protein 1A [Source:HGNC Symbol;Acc:HGNC:8740]	30491	-0.046	-0.4937	No
131	NAA10	N-alpha-acetyltransferase 10, NatA catalytic subunit [Source:HGNC Symbol;Acc:HGNC:18704]	30559	-0.049	-0.495	No
132	ERCC4	ERCC excision repair 4, endonuclease catalytic subunit [Source:HGNC Symbol;Acc:HGNC:3436]	30657	-0.052	-0.497	No
133	DYNC1LI1	dynein cytoplasmic 1 light intermediate chain 1 [Source:HGNC Symbol;Acc:HGNC:18745]	30736	-0.054	-0.4986	No
134	IK	IK cytokine [Source:HGNC Symbol;Acc:HGNC:5958]	30833	-0.058	-0.5005	No
135	BOD1	biorientation of chromosomes in cell division 1 [Source:HGNC Symbol;Acc:HGNC:25114]	31036	-0.065	-0.505	No
136	BCL7C	BAF chromatin remodeling complex subunit BCL7C [Source:HGNC Symbol;Acc:HGNC:1006]	31056	-0.065	-0.505	No
137	PTTG3P	pituitary tumor-transforming 3, pseudogene [Source:HGNC Symbol;Acc:HGNC:13422]	31329	-0.074	-0.5112	No
138	STAG3L1	stromal antigen 3-like 1 (pseudogene) [Source:HGNC Symbol;Acc:HGNC:33852]	31330	-0.074	-0.5106	No
139	DDX11L8	DEAD/H-box helicase 11 like 8 (pseudogene) [Source:HGNC Symbol;Acc:HGNC:37101]	31333	-0.074	-0.5101	No
140	MAU2	MAU2 sister chromatid cohesion factor [Source:HGNC Symbol;Acc:HGNC:29140]	31790	-0.09	-0.5207	No
141	EML4	EMAP like 4 [Source:HGNC Symbol;Acc:HGNC:1316]	31823	-0.091	-0.5209	No
142	PCID2	PCI domain containing 2 [Source:HGNC Symbol;Acc:HGNC:25653]	31909	-0.095	-0.5223	No
143	MLH1	mutL homolog 1 [Source:HGNC Symbol;Acc:HGNC:7127]	31915	-0.095	-0.5217	No
144	CORT	cortistatin [Source:HGNC Symbol;Acc:HGNC:2257]	31981	-0.096	-0.5226	No
145	BRD7	bromodomain containing 7 [Source:HGNC Symbol;Acc:HGNC:14310]	32032	-0.099	-0.5231	No
146	POGZ	pogo transposable element derived with ZNF domain [Source:HGNC Symbol;Acc:HGNC:18801]	32290	-0.107	-0.5287	No
147	NSMCE2	NSE2 (MMS21) homolog, SMC5-SMC6 complex SUMO ligase [Source:HGNC Symbol;Acc:HGNC:26513]	32311	-0.108	-0.5284	No
148	CHTF8	chromosome transmission fidelity factor 8 [Source:HGNC Symbol;Acc:HGNC:24353]	32346	-0.109	-0.5284	No
149	MIS12	MIS12 kinetochore complex component [Source:HGNC Symbol;Acc:HGNC:24967]	32422	-0.112	-0.5295	No
150	CENPC	centromere protein C [Source:HGNC Symbol;Acc:HGNC:1854]	32528	-0.116	-0.5312	No
151	TEX15	testis expressed 15, meiosis and synapsis associated [Source:HGNC Symbol;Acc:HGNC:11738]	32541	-0.117	-0.5307	No
152	NSL1	NSL1 component of MIS12 kinetochore complex [Source:HGNC Symbol;Acc:HGNC:24548]	32614	-0.12	-0.5316	No
153	PPP2R1A	protein phosphatase 2 scaffold subunit Aalpha [Source:HGNC Symbol;Acc:HGNC:9302]	33115	-0.135	-0.5429	No
154	NEK6	NIMA related kinase 6 [Source:HGNC Symbol;Acc:HGNC:7749]	33320	-0.143	-0.5469	No
155	SYCE1L	synaptonemal complex central element protein 1 like [Source:HGNC Symbol;Acc:HGNC:37236]	33425	-0.148	-0.5484	No
156	CDC27	cell division cycle 27 [Source:HGNC Symbol;Acc:HGNC:1728]	33490	-0.151	-0.5489	No
157	PRAP1	proline rich acidic protein 1 [Source:HGNC Symbol;Acc:HGNC:23304]	33567	-0.154	-0.5496	No
158	EME1	essential meiotic structure-specific endonuclease 1 [Source:HGNC Symbol;Acc:HGNC:24965]	33715	-0.16	-0.5521	No
159	MAD2L2	mitotic arrest deficient 2 like 2 [Source:HGNC Symbol;Acc:HGNC:6764]	33773	-0.163	-0.5523	No
160	MOS	MOS proto-oncogene, serine/threonine kinase [Source:HGNC Symbol;Acc:HGNC:7199]	34301	-0.171	-0.5641	No
161	DPF2	double PHD fingers 2 [Source:HGNC Symbol;Acc:HGNC:9964]	34688	-0.184	-0.5722	No
162	SMARCC2	SWI/SNF related, matrix associated, actin dependent regulator of chromatin subfamily c member 2 [Source:HGNC Symbol;Acc:HGNC:11105]	34940	-0.195	-0.577	No
163	CTNNB1	catenin beta 1 [Source:HGNC Symbol;Acc:HGNC:2514]	34942	-0.195	-0.5756	No
164	IHO1	interactor of HORMAD1 1 [Source:HGNC Symbol;Acc:HGNC:27945]	35135	-0.205	-0.5789	No
165	MAPRE1	microtubule associated protein RP/EB family member 1 [Source:HGNC Symbol;Acc:HGNC:6890]	35205	-0.208	-0.5791	No
166	ZNF207	zinc finger protein 207 [Source:HGNC Symbol;Acc:HGNC:12998]	35221	-0.209	-0.5779	No
167	PDS5A	PDS5 cohesin associated factor A [Source:HGNC Symbol;Acc:HGNC:29088]	35241	-0.211	-0.5769	No
168	SPO11	SPO11 initiator of meiotic double stranded breaks [Source:HGNC Symbol;Acc:HGNC:11250]	35346	-0.214	-0.5779	No
169	PHB2	prohibitin 2 [Source:HGNC Symbol;Acc:HGNC:30306]	35438	-0.216	-0.5785	No
170	KAT5	lysine acetyltransferase 5 [Source:HGNC Symbol;Acc:HGNC:5275]	35519	-0.221	-0.5789	No
171	KMT5A	lysine methyltransferase 5A [Source:HGNC Symbol;Acc:HGNC:29489]	35527	-0.221	-0.5775	No
172	PSMG2	proteasome assembly chaperone 2 [Source:HGNC Symbol;Acc:HGNC:24929]	35663	-0.227	-0.5792	No
173	INO80	INO80 complex ATPase subunit [Source:HGNC Symbol;Acc:HGNC:26956]	35671	-0.227	-0.5777	No
174	PDS5B	PDS5 cohesin associated factor B [Source:HGNC Symbol;Acc:HGNC:20418]	35761	-0.232	-0.5782	No
175	ECT2	epithelial cell transforming 2 [Source:HGNC Symbol;Acc:HGNC:3155]	35817	-0.234	-0.5779	No
176	MAD1L1	mitotic arrest deficient 1 like 1 [Source:HGNC Symbol;Acc:HGNC:6762]	35919	-0.239	-0.5786	No
177	BCL7A	BAF chromatin remodeling complex subunit BCL7A [Source:HGNC Symbol;Acc:HGNC:1004]	35920	-0.24	-0.5769	No
178	TENT4A	terminal nucleotidyltransferase 4A [Source:HGNC Symbol;Acc:HGNC:16705]	35957	-0.242	-0.576	No
179	ANAPC5	anaphase promoting complex subunit 5 [Source:HGNC Symbol;Acc:HGNC:15713]	35959	-0.243	-0.5743	No
180	KIF18A	kinesin family member 18A [Source:HGNC Symbol;Acc:HGNC:29441]	35968	-0.243	-0.5727	No
181	ACTL6A	actin like 6A [Source:HGNC Symbol;Acc:HGNC:24124]	36009	-0.246	-0.5719	No
182	AKAP8	A-kinase anchoring protein 8 [Source:HGNC Symbol;Acc:HGNC:378]	36029	-0.247	-0.5706	No
183	SMARCD2	SWI/SNF related, matrix associated, actin dependent regulator of chromatin, subfamily d, member 2 [Source:HGNC Symbol;Acc:HGNC:11107]	36031	-0.247	-0.5688	No
184	EHMT2	euchromatic histone lysine methyltransferase 2 [Source:HGNC Symbol;Acc:HGNC:14129]	36061	-0.25	-0.5677	No
185	STAG3L4	stromal antigen 3-like 4 (pseudogene) [Source:HGNC Symbol;Acc:HGNC:33887]	36380	-0.271	-0.5736	No
186	RAD51C	RAD51 paralog C [Source:HGNC Symbol;Acc:HGNC:9820]	36426	-0.273	-0.5727	No
187	RRS1	ribosome biogenesis regulator 1 homolog [Source:HGNC Symbol;Acc:HGNC:17083]	36438	-0.274	-0.571	No
188	DPF1	double PHD fingers 1 [Source:HGNC Symbol;Acc:HGNC:20225]	37001	-0.285	-0.5828	No
189	SMARCC1	SWI/SNF related, matrix associated, actin dependent regulator of chromatin subfamily c member 1 [Source:HGNC Symbol;Acc:HGNC:11104]	37060	-0.289	-0.5821	No
190	SMARCA4	SWI/SNF related, matrix associated, actin dependent regulator of chromatin, subfamily a, member 4 [Source:HGNC Symbol;Acc:HGNC:11100]	37099	-0.292	-0.5809	No
191	ACTL6B	actin like 6B [Source:HGNC Symbol;Acc:HGNC:160]	37202	-0.3	-0.5813	No
192	GEN1	GEN1 Holliday junction 5' flap endonuclease [Source:HGNC Symbol;Acc:HGNC:26881]	37428	-0.315	-0.5845	Yes
193	MRE11	MRE11 homolog, double strand break repair nuclease [Source:HGNC Symbol;Acc:HGNC:7230]	37440	-0.316	-0.5825	Yes
194	SYCE2	synaptonemal complex central element protein 2 [Source:HGNC Symbol;Acc:HGNC:27411]	37571	-0.327	-0.5833	Yes
195	STAG3L2	stromal antigen 3-like 2 (pseudogene) [Source:HGNC Symbol;Acc:HGNC:33886]	37582	-0.328	-0.5812	Yes
196	ANKLE1	ankyrin repeat and LEM domain containing 1 [Source:HGNC Symbol;Acc:HGNC:26812]	37602	-0.33	-0.5793	Yes
197	NCAPD2	non-SMC condensin I complex subunit D2 [Source:HGNC Symbol;Acc:HGNC:24305]	37681	-0.338	-0.5787	Yes
198	SMC1A	structural maintenance of chromosomes 1A [Source:HGNC Symbol;Acc:HGNC:11111]	37682	-0.338	-0.5763	Yes
199	BAZ1B	bromodomain adjacent to zinc finger domain 1B [Source:HGNC Symbol;Acc:HGNC:961]	37774	-0.342	-0.5761	Yes
200	TERB2	telomere repeat binding bouquet formation protein 2 [Source:HGNC Symbol;Acc:HGNC:28520]	38030	-0.366	-0.5797	Yes
201	NCAPH2	non-SMC condensin II complex subunit H2 [Source:HGNC Symbol;Acc:HGNC:25071]	38143	-0.375	-0.5797	Yes
202	ZW10	zw10 kinetochore protein [Source:HGNC Symbol;Acc:HGNC:13194]	38224	-0.383	-0.5789	Yes
203	RIOK2	RIO kinase 2 [Source:HGNC Symbol;Acc:HGNC:18999]	38336	-0.389	-0.5788	Yes
204	KATNB1	katanin regulatory subunit B1 [Source:HGNC Symbol;Acc:HGNC:6217]	38519	-0.408	-0.5804	Yes
205	NDC1	NDC1 transmembrane nucleoporin [Source:HGNC Symbol;Acc:HGNC:25525]	38558	-0.413	-0.5783	Yes
206	CDC42	cell division cycle 42 [Source:HGNC Symbol;Acc:HGNC:1736]	38579	-0.415	-0.5758	Yes
207	CCNB1IP1	cyclin B1 interacting protein 1 [Source:HGNC Symbol;Acc:HGNC:19437]	38583	-0.416	-0.5729	Yes
208	FANCM	FA complementation group M [Source:HGNC Symbol;Acc:HGNC:23168]	38640	-0.42	-0.5712	Yes
209	KIF14	kinesin family member 14 [Source:HGNC Symbol;Acc:HGNC:19181]	38720	-0.428	-0.57	Yes
210	RCC2	regulator of chromosome condensation 2 [Source:HGNC Symbol;Acc:HGNC:30297]	38757	-0.432	-0.5678	Yes
211	KNSTRN	kinetochore localized astrin (SPAG5) binding protein [Source:HGNC Symbol;Acc:HGNC:30767]	38829	-0.443	-0.5663	Yes
212	SPC25	SPC25 component of NDC80 kinetochore complex [Source:HGNC Symbol;Acc:HGNC:24031]	38857	-0.446	-0.5637	Yes
213	MUS81	MUS81 structure-specific endonuclease subunit [Source:HGNC Symbol;Acc:HGNC:29814]	38858	-0.446	-0.5605	Yes
214	NUF2	NUF2 component of NDC80 kinetochore complex [Source:HGNC Symbol;Acc:HGNC:14621]	38882	-0.45	-0.5578	Yes
215	MACROH2A1	macroH2A.1 histone [Source:HGNC Symbol;Acc:HGNC:4740]	38894	-0.452	-0.5548	Yes
216	RMI2	RecQ mediated genome instability 2 [Source:HGNC Symbol;Acc:HGNC:28349]	38928	-0.456	-0.5523	Yes
217	TTK	TTK protein kinase [Source:HGNC Symbol;Acc:HGNC:12401]	38939	-0.457	-0.5492	Yes
218	PTTG1	PTTG1 regulator of sister chromatid separation, securin [Source:HGNC Symbol;Acc:HGNC:9690]	38991	-0.463	-0.5471	Yes
219	ACTB	actin beta [Source:HGNC Symbol;Acc:HGNC:132]	39022	-0.466	-0.5445	Yes
220	BIRC5	baculoviral IAP repeat containing 5 [Source:HGNC Symbol;Acc:HGNC:593]	39025	-0.467	-0.5412	Yes
221	BUB3	BUB3 mitotic checkpoint protein [Source:HGNC Symbol;Acc:HGNC:1151]	39035	-0.469	-0.538	Yes
222	SFPQ	splicing factor proline and glutamine rich [Source:HGNC Symbol;Acc:HGNC:10774]	39201	-0.486	-0.5385	Yes
223	CENPQ	centromere protein Q [Source:HGNC Symbol;Acc:HGNC:21347]	39216	-0.488	-0.5353	Yes
224	NCAPG2	non-SMC condensin II complex subunit G2 [Source:HGNC Symbol;Acc:HGNC:21904]	39271	-0.499	-0.533	Yes
225	PRC1	protein regulator of cytokinesis 1 [Source:HGNC Symbol;Acc:HGNC:9341]	39278	-0.5	-0.5296	Yes
226	SLF2	SMC5-SMC6 complex localization factor 2 [Source:HGNC Symbol;Acc:HGNC:17814]	39279	-0.501	-0.5259	Yes
227	SMC3	structural maintenance of chromosomes 3 [Source:HGNC Symbol;Acc:HGNC:2468]	39326	-0.504	-0.5234	Yes
228	STAG3L3	stromal antigen 3-like 3 (pseudogene) [Source:HGNC Symbol;Acc:HGNC:33845]	39334	-0.506	-0.5199	Yes
229	NEK2	NIMA related kinase 2 [Source:HGNC Symbol;Acc:HGNC:7745]	39426	-0.52	-0.5184	Yes
230	DSN1	DSN1 component of MIS12 kinetochore complex [Source:HGNC Symbol;Acc:HGNC:16165]	39463	-0.526	-0.5154	Yes
231	SMARCB1	SWI/SNF related, matrix associated, actin dependent regulator of chromatin, subfamily b, member 1 [Source:HGNC Symbol;Acc:HGNC:11103]	39472	-0.527	-0.5118	Yes
232	PINX1	PIN2 (TERF1) interacting telomerase inhibitor 1 [Source:HGNC Symbol;Acc:HGNC:30046]	39508	-0.536	-0.5088	Yes
233	KNL1	kinetochore scaffold 1 [Source:HGNC Symbol;Acc:HGNC:24054]	39515	-0.538	-0.505	Yes
234	BCL7B	BAF chromatin remodeling complex subunit BCL7B [Source:HGNC Symbol;Acc:HGNC:1005]	39550	-0.545	-0.5019	Yes
235	NUSAP1	nucleolar and spindle associated protein 1 [Source:HGNC Symbol;Acc:HGNC:18538]	39568	-0.548	-0.4984	Yes
236	DMC1	DNA meiotic recombinase 1 [Source:HGNC Symbol;Acc:HGNC:2927]	39583	-0.552	-0.4947	Yes
237	RAN	RAN, member RAS oncogene family [Source:HGNC Symbol;Acc:HGNC:9846]	39650	-0.563	-0.4922	Yes
238	TTL	tubulin tyrosine ligase [Source:HGNC Symbol;Acc:HGNC:21586]	39651	-0.563	-0.4882	Yes
239	MSH5	mutS homolog 5 [Source:HGNC Symbol;Acc:HGNC:7328]	39722	-0.577	-0.4857	Yes
240	SMC2	structural maintenance of chromosomes 2 [Source:HGNC Symbol;Acc:HGNC:14011]	39738	-0.58	-0.4819	Yes
241	MAJIN	membrane anchored junction protein [Source:HGNC Symbol;Acc:HGNC:27441]	39748	-0.582	-0.4779	Yes
242	CENPE	centromere protein E [Source:HGNC Symbol;Acc:HGNC:1856]	39760	-0.584	-0.4739	Yes
243	CENPX	centromere protein X [Source:HGNC Symbol;Acc:HGNC:11422]	39762	-0.584	-0.4697	Yes
244	CCNE2	cyclin E2 [Source:HGNC Symbol;Acc:HGNC:1590]	39769	-0.586	-0.4656	Yes
245	SEH1L	SEH1 like nucleoporin [Source:HGNC Symbol;Acc:HGNC:30379]	39770	-0.586	-0.4613	Yes
246	UBE2C	ubiquitin conjugating enzyme E2 C [Source:HGNC Symbol;Acc:HGNC:15937]	39819	-0.6	-0.4582	Yes
247	SLX4	SLX4 structure-specific endonuclease subunit [Source:HGNC Symbol;Acc:HGNC:23845]	39827	-0.603	-0.454	Yes
248	BUB1	BUB1 mitotic checkpoint serine/threonine kinase [Source:HGNC Symbol;Acc:HGNC:1148]	39828	-0.603	-0.4496	Yes
249	HNRNPU	heterogeneous nuclear ribonucleoprotein U [Source:HGNC Symbol;Acc:HGNC:5048]	39835	-0.606	-0.4453	Yes
250	ZWILCH	zwilch kinetochore protein [Source:HGNC Symbol;Acc:HGNC:25468]	39846	-0.607	-0.4412	Yes
251	NUDC	nuclear distribution C, dynein complex regulator [Source:HGNC Symbol;Acc:HGNC:8045]	39864	-0.613	-0.4372	Yes
252	ANAPC15	anaphase promoting complex subunit 15 [Source:HGNC Symbol;Acc:HGNC:24531]	39868	-0.613	-0.4328	Yes
253	ARID1A	AT-rich interaction domain 1A [Source:HGNC Symbol;Acc:HGNC:11110]	39945	-0.63	-0.4301	Yes
254	RNF212	ring finger protein 212 [Source:HGNC Symbol;Acc:HGNC:27729]	39971	-0.636	-0.4261	Yes
255	UBE2B	ubiquitin conjugating enzyme E2 B [Source:HGNC Symbol;Acc:HGNC:12473]	39977	-0.639	-0.4216	Yes
256	SGO2	shugoshin 2 [Source:HGNC Symbol;Acc:HGNC:30812]	40009	-0.651	-0.4176	Yes
257	PLK1	polo like kinase 1 [Source:HGNC Symbol;Acc:HGNC:9077]	40011	-0.652	-0.4129	Yes
258	SMC4	structural maintenance of chromosomes 4 [Source:HGNC Symbol;Acc:HGNC:14013]	40012	-0.652	-0.4082	Yes
259	NDC80	NDC80 kinetochore complex component [Source:HGNC Symbol;Acc:HGNC:16909]	40013	-0.652	-0.4035	Yes
260	PSMC3IP	PSMC3 interacting protein [Source:HGNC Symbol;Acc:HGNC:17928]	40022	-0.653	-0.3989	Yes
261	CDCA8	cell division cycle associated 8 [Source:HGNC Symbol;Acc:HGNC:14629]	40029	-0.655	-0.3943	Yes
262	DSCC1	DNA replication and sister chromatid cohesion 1 [Source:HGNC Symbol;Acc:HGNC:24453]	40063	-0.663	-0.3903	Yes
263	BRIP1	BRCA1 interacting helicase 1 [Source:HGNC Symbol;Acc:HGNC:20473]	40098	-0.675	-0.3863	Yes
264	CTCF	CCCTC-binding factor [Source:HGNC Symbol;Acc:HGNC:13723]	40106	-0.677	-0.3815	Yes
265	NCAPD3	non-SMC condensin II complex subunit D3 [Source:HGNC Symbol;Acc:HGNC:28952]	40116	-0.679	-0.3768	Yes
266	TERF1	telomeric repeat binding factor 1 [Source:HGNC Symbol;Acc:HGNC:11728]	40119	-0.679	-0.372	Yes
267	KIF4B	kinesin family member 4B [Source:HGNC Symbol;Acc:HGNC:6322]	40133	-0.684	-0.3673	Yes
268	CEP55	centrosomal protein 55 [Source:HGNC Symbol;Acc:HGNC:1161]	40139	-0.686	-0.3625	Yes
269	SLF1	SMC5-SMC6 complex localization factor 1 [Source:HGNC Symbol;Acc:HGNC:25408]	40184	-0.701	-0.3585	Yes
270	CHMP7	charged multivesicular body protein 7 [Source:HGNC Symbol;Acc:HGNC:28439]	40203	-0.71	-0.3538	Yes
271	KIF4A	kinesin family member 4A [Source:HGNC Symbol;Acc:HGNC:13339]	40229	-0.719	-0.3492	Yes
272	KIF11	kinesin family member 11 [Source:HGNC Symbol;Acc:HGNC:6388]	40231	-0.719	-0.344	Yes
273	CENPS	centromere protein S [Source:HGNC Symbol;Acc:HGNC:23163]	40256	-0.731	-0.3393	Yes
274	TOP2A	DNA topoisomerase II alpha [Source:HGNC Symbol;Acc:HGNC:11989]	40257	-0.731	-0.334	Yes
275	CCNB1	cyclin B1 [Source:HGNC Symbol;Acc:HGNC:1579]	40279	-0.745	-0.3291	Yes
276	SPAG5	sperm associated antigen 5 [Source:HGNC Symbol;Acc:HGNC:13452]	40284	-0.751	-0.3237	Yes
277	KIF2C	kinesin family member 2C [Source:HGNC Symbol;Acc:HGNC:6393]	40287	-0.754	-0.3183	Yes
278	TRIP13	thyroid hormone receptor interactor 13 [Source:HGNC Symbol;Acc:HGNC:12307]	40300	-0.759	-0.3131	Yes
279	RAD21	RAD21 cohesin complex component [Source:HGNC Symbol;Acc:HGNC:9811]	40332	-0.774	-0.3082	Yes
280	CENPF	centromere protein F [Source:HGNC Symbol;Acc:HGNC:1857]	40334	-0.775	-0.3026	Yes
281	SGO1	shugoshin 1 [Source:HGNC Symbol;Acc:HGNC:25088]	40357	-0.792	-0.2974	Yes
282	TACC3	transforming acidic coiled-coil containing protein 3 [Source:HGNC Symbol;Acc:HGNC:11524]	40359	-0.793	-0.2917	Yes
283	KIF23	kinesin family member 23 [Source:HGNC Symbol;Acc:HGNC:6392]	40393	-0.81	-0.2866	Yes
284	XRCC3	X-ray repair cross complementing 3 [Source:HGNC Symbol;Acc:HGNC:12830]	40419	-0.823	-0.2813	Yes
285	KPNB1	karyopherin subunit beta 1 [Source:HGNC Symbol;Acc:HGNC:6400]	40424	-0.828	-0.2754	Yes
286	FANCD2	FA complementation group D2 [Source:HGNC Symbol;Acc:HGNC:3585]	40427	-0.829	-0.2694	Yes
287	FAM83D	family with sequence similarity 83 member D [Source:HGNC Symbol;Acc:HGNC:16122]	40435	-0.833	-0.2635	Yes
288	ESPL1	extra spindle pole bodies like 1, separase [Source:HGNC Symbol;Acc:HGNC:16856]	40445	-0.835	-0.2577	Yes
289	NCAPG	non-SMC condensin I complex subunit G [Source:HGNC Symbol;Acc:HGNC:24304]	40470	-0.852	-0.2521	Yes
290	PSRC1	proline and serine rich coiled-coil 1 [Source:HGNC Symbol;Acc:HGNC:24472]	40482	-0.856	-0.2462	Yes
291	KIF22	kinesin family member 22 [Source:HGNC Symbol;Acc:HGNC:6391]	40483	-0.856	-0.24	Yes
292	ZWINT	ZW10 interacting kinetochore protein [Source:HGNC Symbol;Acc:HGNC:13195]	40488	-0.859	-0.2338	Yes
293	MCMBP	minichromosome maintenance complex binding protein [Source:HGNC Symbol;Acc:HGNC:25782]	40494	-0.863	-0.2277	Yes
294	DLGAP5	DLG associated protein 5 [Source:HGNC Symbol;Acc:HGNC:16864]	40512	-0.871	-0.2218	Yes
295	RMI1	RecQ mediated genome instability 1 [Source:HGNC Symbol;Acc:HGNC:25764]	40548	-0.899	-0.2161	Yes
296	KIF18B	kinesin family member 18B [Source:HGNC Symbol;Acc:HGNC:27102]	40551	-0.902	-0.2097	Yes
297	KIFC1	kinesin family member C1 [Source:HGNC Symbol;Acc:HGNC:6389]	40558	-0.908	-0.2032	Yes
298	FBXO5	F-box protein 5 [Source:HGNC Symbol;Acc:HGNC:13584]	40559	-0.91	-0.1966	Yes
299	BUB1B	BUB1 mitotic checkpoint serine/threonine kinase B [Source:HGNC Symbol;Acc:HGNC:1149]	40575	-0.919	-0.1903	Yes
300	NCAPH	non-SMC condensin I complex subunit H [Source:HGNC Symbol;Acc:HGNC:1112]	40580	-0.924	-0.1837	Yes
301	ANAPC7	anaphase promoting complex subunit 7 [Source:HGNC Symbol;Acc:HGNC:17380]	40581	-0.924	-0.177	Yes
302	CDT1	chromatin licensing and DNA replication factor 1 [Source:HGNC Symbol;Acc:HGNC:24576]	40613	-0.96	-0.1708	Yes
303	DDX11	DEAD/H-box helicase 11 [Source:HGNC Symbol;Acc:HGNC:2736]	40629	-0.977	-0.1641	Yes
304	KNTC1	kinetochore associated 1 [Source:HGNC Symbol;Acc:HGNC:17255]	40651	-1.006	-0.1573	Yes
305	HASPIN	histone H3 associated protein kinase [Source:HGNC Symbol;Acc:HGNC:19682]	40658	-1.016	-0.1501	Yes
306	CDCA5	cell division cycle associated 5 [Source:HGNC Symbol;Acc:HGNC:14626]	40675	-1.038	-0.143	Yes
307	DDX12P	DEAD/H-box helicase 12, pseudogene [Source:HGNC Symbol;Acc:HGNC:2737]	40676	-1.041	-0.1354	Yes
308	TUBG1	tubulin gamma 1 [Source:HGNC Symbol;Acc:HGNC:12417]	40678	-1.043	-0.1279	Yes
309	INCENP	inner centromere protein [Source:HGNC Symbol;Acc:HGNC:6058]	40685	-1.05	-0.1204	Yes
310	CENPK	centromere protein K [Source:HGNC Symbol;Acc:HGNC:29479]	40689	-1.059	-0.1128	Yes
311	SMARCD1	SWI/SNF related, matrix associated, actin dependent regulator of chromatin, subfamily d, member 1 [Source:HGNC Symbol;Acc:HGNC:11106]	40697	-1.068	-0.1052	Yes
312	NUP62	nucleoporin 62 [Source:HGNC Symbol;Acc:HGNC:8066]	40704	-1.075	-0.0976	Yes
313	SPC24	SPC24 component of NDC80 kinetochore complex [Source:HGNC Symbol;Acc:HGNC:26913]	40712	-1.084	-0.0899	Yes
314	CDC20	cell division cycle 20 [Source:HGNC Symbol;Acc:HGNC:1723]	40735	-1.126	-0.0823	Yes
315	FEN1	flap structure-specific endonuclease 1 [Source:HGNC Symbol;Acc:HGNC:3650]	40752	-1.169	-0.0742	Yes
316	ESCO2	establishment of sister chromatid cohesion N-acetyltransferase 2 [Source:HGNC Symbol;Acc:HGNC:27230]	40753	-1.172	-0.0657	Yes
317	MND1	meiotic nuclear divisions 1 [Source:HGNC Symbol;Acc:HGNC:24839]	40760	-1.183	-0.0572	Yes
318	SPDL1	spindle apparatus coiled-coil protein 1 [Source:HGNC Symbol;Acc:HGNC:26010]	40775	-1.213	-0.0488	Yes
319	RACGAP1	Rac GTPase activating protein 1 [Source:HGNC Symbol;Acc:HGNC:9804]	40794	-1.25	-0.0402	Yes
320	AURKB	aurora kinase B [Source:HGNC Symbol;Acc:HGNC:11390]	40824	-1.352	-0.0311	Yes
321	MAD2L1	mitotic arrest deficient 2 like 1 [Source:HGNC Symbol;Acc:HGNC:6763]	40838	-1.418	-0.0211	Yes
322	CDC6	cell division cycle 6 [Source:HGNC Symbol;Acc:HGNC:1744]	40856	-1.524	-0.0105	Yes
323	CHAMP1	chromosome alignment maintaining phosphoprotein 1 [Source:HGNC Symbol;Acc:HGNC:20311]	40861	-1.556	0.0007	Yes
