## Supplementary material for "CoREST Complex Stabilizes MYC Protein to Promote Cancer Cell Genome Stability": Table S3

### Sheet: Antibodies
Table S3. Lists of antibodies and oligo nucleotide sequences for RT-PCR assays and shRNA gene knockdown experiments used in this study
Antibodies
Antigen	Host	Manufacturer	Cat#	Assay
MYC	Mouse	Santa Cruz	SC-40(9E10)	WB/PLA
RCOR1	Rabbit	Millipore Sigma	07-455	WB/PLA
RCOR1	Rabbit	Abclonal	A12845	ChIP
LSD1	Rabbit	Abcam	Ab17721	WB/PLA
GAPDH	Rabbit	Cell Signalling Technology	2118	WB
HA-tag	Rabbit	Cell Signalling Technology	3724	WB
HIS-tag	Rabbit	Cell Signalling Technology	2366	WB/IP
HDAC1	Rabbit	Cell Signalling Technology	34589	WB/PLA
HDAC2	Rabbit	Cell Signalling Technology	57156	WB/PLA
Phospho-Histone H2A.X	Rabbit	Cell Signalling Technology	9718	WB
Histone H2AX (D17A3)	Rabbit	Cell Signalling Technology	7631	WB
FLAG	Mouse	Genescript	A00187-200	IP/WB
p300	Rabbit	Bethyl	A300-358A	WB
CREBBP/CBP	Rabbit	Abcam	Ab137334	WB
RT-PCR prmers
Gene name	Forward		Reverse
MYC	GTCCTCGGATTCTCTGCTCTCC		CCTGCCTCTTTTCCACAGAAAC
CCNA2	GCTGGAGCTGCCTTTCATTTAG		GGTGAAGGTCCATGAGACAAGG
CDK4	AGTCGGTGGTACCTGAGATGGA		AAGAGTGCTGCAGAGCTCGAAA
MAD2L1	GGAAAGATGGCAGTTTGATATTGAG		TCACTGAACGGATTTCATCCTG
MCM4	TCTAAGGGCAAAACACCAGCTC		GCACGCAGTGCTTCTTCAAAC
RRM1	TGCTGAGCCTAACTATGGCAAA		TTAGCCGCTGGTCTTGTCCTTA
TYMS	GGCATTTTGGGGCAGAATACAG		GTCAGGGTTGGTTTTGATGGTG
CDC45	TCAGCAAACACCTGCTCAAGTC		GTCACTGTGCCATGCTCCAT
MCM6	CTCCTTAAGGCTGGGCTTCTCT		CAAGCTCGCTCCTCTTTAATGC
GINS3	CTTGGCGCTTTCTTCCTGGAG		AAAGGATCCGTCGCTTGTTGT
ORC1	GAGAGCCATCCTCGCAGAGTT		GTCTCTGACATGGTGGGGTACG
KIF11	GCCATCTGTAGATGCTGGTGTG		TCCAGTGTGTTAATGCCTCTGTTT
PLK1	CAGCAGCTGCACAGTGTCAAT		TGTCCGAATAGTCCACCCACTT
UBE2C	TCTGGCGATAAAGGGATTTCTG		GTAAGGGTAGCCACTGGGGAAC
CDC20	CAGACATTCACCCAGCATCAAG		GATGCGAATGTGTCGATCACTG
AURKB1	GTGGGACACCCGACATCTTAAC		TCTTCTCCCGAGCCAAGTACAC
BUB1B	ACCTACAGGTCTTCTGGGATGG		CATTCAGAATCCGCACAAAGAA
GAPDH	ACCCACTCCTCCACCTTTG		CTCTTGTGCTCTTGCTGGG
18srRNA	GTAACCCGTTGAACCCCATT		CCATCCAATCGGTAGTAGCG
shRNA oligos
Gene name	shRNA-1		shRNA-2
RCOR1	CAAACGACAGATCCAGAATAT		GTTGGATGAATACATTGCCAT
MYC	CCTGAGACAGATCAGCAACAA		ACTGAAAGATTTAGCCATAAT
